# A CellAgeClock for expedited discovery of anti-ageing compounds

**DOI:** 10.1101/803676

**Authors:** Celia Lujan, Eleanor J. Tyler, Simone Ecker, Amy P. Webster, Eleanor R. Stead, Victoria E. Martinez Miguel, Deborah Milligan, James C. Garbe, Martha R. Stampfer, Stephan Beck, Robert Lowe, Cleo L. Bishop, Ivana Bjedov

## Abstract

We aim to improve anti-ageing drug discovery, currently achieved through laborious and lengthy longevity analysis. Recent studies demonstrated that the most accurate molecular method to measure human age is based on CpG methylation profiles, as exemplified by several epigenetics clocks that can accurately predict an individual’s age. Here, we developed CellAgeClock, a new epigenetic clock that measures subtle ageing changes in primary human cells *in vitro*. As such, it provides a unique tool to measure effects of relatively short pharmacological treatments on ageing. We validated the CellAgeClock against known longevity drugs such as rapamycin and trametinib. Moreover, we uncovered novel anti-ageing drugs, torin2 and Dactolisib (BEZ-235), demonstrating the value of our approach as a screening and discovery platform for anti-ageing strategies. The CellAgeClock outperforms other epigenetic clocks in measuring subtle ageing changes in primary human cells in culture. The tested drug treatments reduced senescence and other ageing markers, further consolidating our approach as a screening platform. Finally, we show that the novel anti-ageing drugs we uncovered *in vitro*, indeed increased longevity *in vivo*. Our method expands the scope of CpG methylation profiling from measuring human chronological and biological age from human samples in years, to accurately and rapidly detecting anti-ageing potential of drugs using human cells *in vitro*, providing a novel accelerated discovery platform to test sought after geroprotectors.
