## Supplemental Table 1 for "A CellAgeClock for expedited discovery of anti-ageing compounds"

### Sheet: res_clock_ann
probe_id	chr	coord	genomic_region	genomic_feature	gene_name	full_gene_name	entrez_summary	go_bp	go_mf	go_cc	kegg
cg22311015	2	241630042	Promoter	TSS1500	AQP12A	aquaporin 12A		GO:0006833~water transport,	GO:0005215~transporter activity,GO:0015250~water channel activity,	GO:0005886~plasma membrane,GO:0016021~integral component of membrane,
cg27543385	17	71800219	Body	Body	C17orf54	NA
cg13389652	19	3481985	Promoter	TSS1500	C19orf77	NA
cg03316614	19	47842533	Promoter	TSS1500	C5AR2	complement component 5a receptor 2	This gene encodes a G-protein coupled receptor 1 family member involved in the complement system of the innate immune response. Unlike classical G-protein coupled receptors, the encoded protein does not associate with intracellular G-proteins. It may instead modulate signal transduction through the beta-arrestin pathway, and may alternatively act as a decoy receptor. This gene may be involved in …	GO:0002430~complement receptor mediated signaling pathway,GO:0006935~chemotaxis,GO:0006954~inflammatory response,GO:0007200~phospholipase C-activating G-protein coupled receptor signaling pathway,GO:0007204~positive regulation of cytosolic calcium ion concentration,GO:0030449~regulation of complement activation,GO:0032720~negative regulation of tumor necrosis factor production,GO:0038178~compleme…	GO:0004878~complement component C5a receptor activity,GO:0004930~G-protein coupled receptor activity,GO:0005515~protein binding,	GO:0005886~plasma membrane,GO:0005887~integral component of plasma membrane,GO:0009925~basal plasma membrane,GO:0045177~apical part of cell,
cg05316463	14	95786663	Promoter	TSS1500	CLMN	calmin		GO:0008285~negative regulation of cell proliferation,GO:0031175~neuron projection development,	GO:0003779~actin binding,	GO:0005737~cytoplasm,GO:0016021~integral component of membrane,
cg18181145	7	151134053	Body	Body	CRYGN	crystallin gamma N	This gene encodes a member of the crystallin family of proteins that are localized to the refractive structure of vertebrate eye lenses. The protein encoded by this gene is unique in that it has both beta and gamma crystallin protein motifs. Alternative splicing of this gene results in multiple transcript variants. [provided by RefSeq, Apr 2015]
cg03407907	1	36789842	Promoter	TSS1500	EVA1B	eva-1 homolog B			GO:0005515~protein binding,	GO:0016021~integral component of membrane,
cg17460054	19	679234	Body	Body	FSTL3	follistatin like 3	Follistatin-like 3 is a secreted glycoprotein of the follistatin-module-protein family. It may have a role in leukemogenesis. [provided by RefSeq, Jul 2008]	GO:0001503~ossification,GO:0001822~kidney development,GO:0002244~hematopoietic progenitor cell differentiation,GO:0006351~transcription, DNA-templated,GO:0006357~regulation of transcription from RNA polymerase II promoter,GO:0007283~spermatogenesis,GO:0008584~male gonad development,GO:0022409~positive regulation of cell-cell adhesion,GO:0030324~lung development,GO:0030325~adrenal gland developmen…	GO:0001968~fibronectin binding,GO:0005515~protein binding,GO:0048185~activin binding,	GO:0005576~extracellular region,GO:0005615~extracellular space,GO:0005634~nucleus,GO:0005654~nucleoplasm,GO:0005794~Golgi apparatus,GO:0030141~secretory granule,GO:0044306~neuron projection terminus,
cg08999981	19	38877998	Promoter	5'UTR	GGN	gametogenetin	This gene is a germ cell-specific gene that encodes proteins that interact with POG (proliferation of germ cells). Alternatively spliced transcript variants of a similar mouse gene encode at least three different proteins, namely gametogenetin protein 1a, gametogenetin protein 2, and gametogenetin protein 3, which show a perinuclear, cytoplasmic, and nucleolar localization, respectively. These pr…	GO:0006302~double-strand break repair,GO:0007275~multicellular organism development,GO:0007276~gamete generation,GO:0007283~spermatogenesis,GO:0030154~cell differentiation,	GO:0005515~protein binding,
cg27317356	10	87360396	Body	3'UTR	GRID1	glutamate ionotropic receptor delta type subunit 1	This gene encodes a subunit of glutamate receptor channels. These channels mediate most of the fast excitatory synaptic transmission in the central nervous system and play key roles in synaptic plasticity.[provided by RefSeq, Jan 2009]	GO:0034220~ion transmembrane transport,GO:0035176~social behavior,GO:0035235~ionotropic glutamate receptor signaling pathway,	GO:0004970~ionotropic glutamate receptor activity,GO:0005234~extracellular-glutamate-gated ion channel activity,	GO:0016021~integral component of membrane,GO:0030054~cell junction,GO:0045211~postsynaptic membrane,GO:0070062~extracellular exosome,	hsa04080:Neuroactive ligand-receptor interaction,
cg13346355	10	87899090	Body	Body	GRID1	glutamate ionotropic receptor delta type subunit 1	This gene encodes a subunit of glutamate receptor channels. These channels mediate most of the fast excitatory synaptic transmission in the central nervous system and play key roles in synaptic plasticity.[provided by RefSeq, Jan 2009]	GO:0034220~ion transmembrane transport,GO:0035176~social behavior,GO:0035235~ionotropic glutamate receptor signaling pathway,	GO:0004970~ionotropic glutamate receptor activity,GO:0005234~extracellular-glutamate-gated ion channel activity,	GO:0016021~integral component of membrane,GO:0030054~cell junction,GO:0045211~postsynaptic membrane,GO:0070062~extracellular exosome,	hsa04080:Neuroactive ligand-receptor interaction,
cg17495627	13	114321698	Promoter	1stExon	GRK1	G protein-coupled receptor kinase 1	This gene encodes a member of the guanine nucleotide-binding protein (G protein)-coupled receptor kinase subfamily of the Ser/Thr protein kinase family. The protein phosphorylates rhodopsin and initiates its deactivation. Defects in GRK1 are known to cause Oguchi disease 2 (also known as stationary night blindness Oguchi type-2). [provided by RefSeq, Jul 2008]	GO:0006468~protein phosphorylation,GO:0007165~signal transduction,GO:0007601~visual perception,GO:0008277~regulation of G-protein coupled receptor protein signaling pathway,GO:0016056~rhodopsin mediated signaling pathway,GO:0016057~regulation of membrane potential in photoreceptor cell,GO:0016058~maintenance of membrane potential in photoreceptor cell by rhodopsin mediated signaling,GO:0022400~re…	GO:0004672~protein kinase activity,GO:0004703~G-protein coupled receptor kinase activity,GO:0005524~ATP binding,GO:0008020~G-protein coupled photoreceptor activity,GO:0016301~kinase activity,GO:0050254~rhodopsin kinase activity,	GO:0005737~cytoplasm,GO:0016020~membrane,GO:0097381~photoreceptor disc membrane,	hsa04062:Chemokine signaling pathway,hsa04144:Endocytosis,hsa04744:Phototransduction,
cg19376815	X	153130106	Body	Body	L1CAM	L1 cell adhesion molecule	The protein encoded by this gene is an axonal glycoprotein belonging to the immunoglobulin supergene family. The ectodomain, consisting of several immunoglobulin-like domains and fibronectin-like repeats (type III), is linked via a single transmembrane sequence to a conserved cytoplasmic domain. This cell adhesion molecule plays an important role in nervous system development, including neuronal …	GO:0006935~chemotaxis,GO:0007155~cell adhesion,GO:0007399~nervous system development,GO:0007411~axon guidance,GO:0045773~positive regulation of axon extension,GO:0050900~leukocyte migration,		GO:0005886~plasma membrane,GO:0005925~focal adhesion,GO:0009986~cell surface,GO:0016021~integral component of membrane,GO:0044295~axonal growth cone,	hsa04360:Axon guidance,hsa04514:Cell adhesion molecules (CAMs),
cg09233205	3	45515517	Body	Body	LARS2	leucyl-tRNA synthetase 2, mitochondrial	This gene encodes a class 1 aminoacyl-tRNA synthetase, mitochondrial leucyl-tRNA synthetase. Each of the twenty aminoacyl-tRNA synthetases catalyzes the aminoacylation of a specific tRNA or tRNA isoaccepting family with the cognate amino acid. [provided by RefSeq, Jul 2008]	GO:0006418~tRNA aminoacylation for protein translation,GO:0006429~leucyl-tRNA aminoacylation,GO:0006450~regulation of translational fidelity,GO:0032543~mitochondrial translation,	GO:0002161~aminoacyl-tRNA editing activity,GO:0004823~leucine-tRNA ligase activity,GO:0005524~ATP binding,	GO:0005739~mitochondrion,GO:0005759~mitochondrial matrix,GO:0005829~cytosol,	hsa00970:Aminoacyl-tRNA biosynthesis,
cg17692977	18	13277703	Promoter	TSS1500	LDLRAD4	low density lipoprotein receptor class A domain containing 4		GO:0010719~negative regulation of epithelial to mesenchymal transition,GO:0010991~negative regulation of SMAD protein complex assembly,GO:0030336~negative regulation of cell migration,GO:0030512~negative regulation of transforming growth factor beta receptor signaling pathway,GO:0060394~negative regulation of pathway-restricted SMAD protein phosphorylation,	GO:0070412~R-SMAD binding,	GO:0016021~integral component of membrane,GO:0031901~early endosome membrane,
cg02377544	15	37388359	Body	Body	MEIS2	Meis homeobox 2	This gene encodes a homeobox protein belonging to the TALE (&apos;three amino acid loop extension&apos;) family of homeodomain-containing proteins. TALE homeobox proteins are highly conserved transcription regulators, and several members have been shown to be essential contributors to developmental programs. Multiple transcript variants encoding distinct isoforms have been described for this gene…	GO:0000122~negative regulation of transcription from RNA polymerase II promoter,GO:0001654~eye development,GO:0006355~regulation of transcription, DNA-templated,GO:0006366~transcription from RNA polymerase II promoter,GO:0008542~visual learning,GO:0009612~response to mechanical stimulus,GO:0031016~pancreas development,GO:0045638~negative regulation of myeloid cell differentiation,GO:0045944~posit…	GO:0000978~RNA polymerase II core promoter proximal region sequence-specific DNA binding,GO:0001077~transcriptional activator activity, RNA polymerase II core promoter proximal region sequence-specific binding,GO:0003677~DNA binding,GO:0003700~transcription factor activity, sequence-specific DNA binding,GO:0003712~transcription cofactor activity,GO:0003714~transcription corepressor activity,GO:00…	GO:0005634~nucleus,GO:0048471~perinuclear region of cytoplasm,
cg00122765	17	29457918	Body	Body	NF1	neurofibromin 1	This gene product appears to function as a negative regulator of the ras signal transduction pathway. Mutations in this gene have been linked to neurofibromatosis type 1, juvenile myelomonocytic leukemia and Watson syndrome. The mRNA for this gene is subject to RNA editing (CGA&gt;UGA-&gt;Arg1306Term) resulting in premature translation termination. Alternatively spliced transcript variants encodi…	GO:0000165~MAPK cascade,GO:0001649~osteoblast differentiation,GO:0001656~metanephros development,GO:0001666~response to hypoxia,GO:0001889~liver development,GO:0001937~negative regulation of endothelial cell proliferation,GO:0001938~positive regulation of endothelial cell proliferation,GO:0001952~regulation of cell-matrix adhesion,GO:0001953~negative regulation of cell-matrix adhesion,GO:0006469~…	GO:0005096~GTPase activator activity,GO:0005515~protein binding,GO:0008429~phosphatidylethanolamine binding,GO:0031210~phosphatidylcholine binding,	GO:0005634~nucleus,GO:0005730~nucleolus,GO:0005737~cytoplasm,GO:0005829~cytosol,GO:0016020~membrane,GO:0030424~axon,GO:0030425~dendrite,GO:0031235~intrinsic component of the cytoplasmic side of the plasma membrane,GO:0098793~presynapse,	hsa04010:MAPK signaling pathway,hsa04014:Ras signaling pathway,
cg24646978	7	34850774	Body	Body	NPSR1	neuropeptide S receptor 1	This gene encodes a member of the vasopressin/oxytocin subfamily of G protein-coupled receptors. The encoded membrane protein acts as a receptor for neuropeptide S and affects a variety of cellular processes through its signaling. Increased expression of this gene in ciliated cells of the respiratory epithelium and in bronchial smooth muscle cells is associated with asthma. Polymorphisms in this …	GO:0007218~neuropeptide signaling pathway,GO:0051281~positive regulation of release of sequestered calcium ion into cytosol,	GO:0005000~vasopressin receptor activity,GO:0008188~neuropeptide receptor activity,	GO:0005737~cytoplasm,GO:0005886~plasma membrane,GO:0005887~integral component of plasma membrane,GO:0016021~integral component of membrane,
cg18507053	22	45316338	Body	Body	PHF21B	PHD finger protein 21B		GO:0006355~regulation of transcription, DNA-templated,	GO:0000977~RNA polymerase II regulatory region sequence-specific DNA binding,GO:0003682~chromatin binding,GO:0003712~transcription cofactor activity,GO:0008270~zinc ion binding,GO:0042393~histone binding,	GO:0005634~nucleus,
cg21478490	5	177422991	Promoter	1stExon	PROP1	PROP paired-like homeobox 1	This gene encodes a paired-like homeodomain transcription factor in the developing pituitary gland. Expression occurs prior to and is required for expression of pou domain transcription factor 1, which is responsible for pituitary development and hormone expression. Mutations in this gene have been associated with combined pituitary hormone deficiency-2 as well as deficiencies in luteinizing horm…	GO:0000122~negative regulation of transcription from RNA polymerase II promoter,GO:0001568~blood vessel development,GO:0006355~regulation of transcription, DNA-templated,GO:0006366~transcription from RNA polymerase II promoter,GO:0007417~central nervous system development,GO:0009953~dorsal/ventral pattern formation,GO:0016477~cell migration,GO:0021979~hypothalamus cell differentiation,GO:0043066~…	GO:0000980~RNA polymerase II distal enhancer sequence-specific DNA binding,GO:0001205~transcriptional activator activity, RNA polymerase II distal enhancer sequence-specific binding,GO:0001206~transcriptional repressor activity, RNA polymerase II distal enhancer sequence-specific binding,GO:0003677~DNA binding,GO:0003682~chromatin binding,GO:0005515~protein binding,GO:0008013~beta-catenin binding…	GO:0005634~nucleus,GO:0005667~transcription factor complex,
cg14699867	12	106994421	Promoter	TSS1500	RFX4	regulatory factor X4	This gene is a member of the regulatory factor X gene family, which encodes transcription factors that contain a highly-conserved winged helix DNA binding domain. The protein encoded by this gene is structurally related to regulatory factors X1, X2, X3, and X5. It has been shown to interact with itself as well as with regulatory factors X2 and X3, but it does not interact with regulatory factor X…	GO:0006355~regulation of transcription, DNA-templated,GO:0006366~transcription from RNA polymerase II promoter,GO:0021516~dorsal spinal cord development,GO:0021537~telencephalon development,GO:0021696~cerebellar cortex morphogenesis,GO:0021914~negative regulation of smoothened signaling pathway involved in ventral spinal cord patterning,GO:0030901~midbrain development,GO:0042384~cilium assembly,G…	GO:0000978~RNA polymerase II core promoter proximal region sequence-specific DNA binding,GO:0001077~transcriptional activator activity, RNA polymerase II core promoter proximal region sequence-specific binding,GO:0003677~DNA binding,GO:0003682~chromatin binding,GO:0005515~protein binding,	GO:0005634~nucleus,
cg05162523	1	25240938	Body	Body	RUNX3	runt related transcription factor 3	This gene encodes a member of the runt domain-containing family of transcription factors. A heterodimer of this protein and a beta subunit forms a complex that binds to the core DNA sequence 5&apos;-PYGPYGGT-3&apos; found in a number of enhancers and promoters, and can either activate or suppress transcription. It also interacts with other transcription factors. It functions as a tumor suppressor…	GO:0000122~negative regulation of transcription from RNA polymerase II promoter,GO:0001503~ossification,GO:0002062~chondrocyte differentiation,GO:0006355~regulation of transcription, DNA-templated,GO:0006357~regulation of transcription from RNA polymerase II promoter,GO:0006366~transcription from RNA polymerase II promoter,GO:0006468~protein phosphorylation,GO:0030097~hemopoiesis,GO:0045595~regul…	GO:0000977~RNA polymerase II regulatory region sequence-specific DNA binding,GO:0000981~RNA polymerase II transcription factor activity, sequence-specific DNA binding,GO:0003677~DNA binding,GO:0003700~transcription factor activity, sequence-specific DNA binding,GO:0005515~protein binding,GO:0005524~ATP binding,	GO:0000790~nuclear chromatin,GO:0005634~nucleus,GO:0005737~cytoplasm,
cg21647811	17	75104246	Promoter	5'UTR	SEC14L1	SEC14 like lipid binding 1	The protein encoded by this gene belongs to the SEC14 cytosolic factor family. It has similarity to yeast SEC14 and to Japanese flying squid RALBP which suggests a possible role of the gene product in an intracellular transport system. Multiple alternatively spliced transcript variants have been found for this gene; some variants represent read-through transcripts that include exons from the upst…	GO:0006810~transport,GO:0015871~choline transport,GO:0039536~negative regulation of RIG-I signaling pathway,GO:0045087~innate immune response,	GO:0005515~protein binding,GO:0039552~RIG-I binding,GO:0098772~molecular function regulator,	GO:0005737~cytoplasm,GO:0005794~Golgi apparatus,GO:0016021~integral component of membrane,
cg22843424	8	17400998	Body	Body	SLC7A2	solute carrier family 7 member 2	The protein encoded by this gene is a cationic amino acid transporter and a member of the APC (amino acid-polyamine-organocation) family of transporters. The encoded membrane protein is responsible for the cellular uptake of arginine, lysine and ornithine. Three transcript variants encoding different isoforms have been found for this gene. [provided by RefSeq, Oct 2011]	GO:0002537~nitric oxide production involved in inflammatory response,GO:0006520~cellular amino acid metabolic process,GO:0006809~nitric oxide biosynthetic process,GO:0006810~transport,GO:0006865~amino acid transport,GO:0015807~L-amino acid transport,GO:0015809~arginine transport,GO:0042116~macrophage activation,GO:0043030~regulation of macrophage activation,GO:0050727~regulation of inflammatory r…	GO:0005289~high-affinity arginine transmembrane transporter activity,GO:0005292~high-affinity lysine transmembrane transporter activity,GO:0015171~amino acid transmembrane transporter activity,GO:0015174~basic amino acid transmembrane transporter activity,GO:0015179~L-amino acid transmembrane transporter activity,GO:0015297~antiporter activity,GO:0097626~low-affinity L-arginine transmembrane tran…	GO:0005886~plasma membrane,GO:0005887~integral component of plasma membrane,GO:0016020~membrane,
cg13344345	9	2119636	Body	Body	SMARCA2	SWI/SNF related, matrix associated, actin dependent regulator of chromatin, subfamily a, member 2	The protein encoded by this gene is a member of the SWI/SNF family of proteins and is highly similar to the brahma protein of Drosophila. Members of this family have helicase and ATPase activities and are thought to regulate transcription of certain genes by altering the chromatin structure around those genes. The encoded protein is part of the large ATP-dependent chromatin remodeling complex SNF…	GO:0000122~negative regulation of transcription from RNA polymerase II promoter,GO:0006338~chromatin remodeling,GO:0006351~transcription, DNA-templated,GO:0006355~regulation of transcription, DNA-templated,GO:0006357~regulation of transcription from RNA polymerase II promoter,GO:0007286~spermatid development,GO:0007399~nervous system development,GO:0008285~negative regulation of cell proliferatio…	GO:0001105~RNA polymerase II transcription coactivator activity,GO:0003682~chromatin binding,GO:0003713~transcription coactivator activity,GO:0004386~helicase activity,GO:0005515~protein binding,GO:0005524~ATP binding,GO:0008094~DNA-dependent ATPase activity,GO:0016887~ATPase activity,GO:0042393~histone binding,GO:0044212~transcription regulatory region DNA binding,	GO:0000790~nuclear chromatin,GO:0005634~nucleus,GO:0005654~nucleoplasm,GO:0016514~SWI/SNF complex,GO:0043231~intracellular membrane-bounded organelle,GO:0045111~intermediate filament cytoskeleton,GO:0071564~npBAF complex,GO:0071565~nBAF complex,
cg24136205	13	100624293	Promoter	TSS200	ZIC5	Zic family member 5	This gene encodes a member of the ZIC family of C2H2-type zinc finger proteins. Members of this family are important during development, and have been associated X-linked visceral heterotaxy and holoprosencephaly type 5. This gene is closely linked to a gene encoding zinc finger protein of the cerebellum 2, a related family member on chromosome 13. [provided by RefSeq, Jul 2008]	GO:0007399~nervous system development,GO:0030154~cell differentiation,	GO:0003677~DNA binding,GO:0046872~metal ion binding,	GO:0005634~nucleus,
cg27258486	12	130420637	IGR	IGR
cg00312508	10	85322997	IGR	IGR
cg00385246	13	36737661	IGR	IGR
cg02138710	5	161635903	IGR	IGR
cg16131053	18	45459276	IGR	IGR
cg03190523	10	124877229	IGR	IGR
cg13660775	1	4042438	IGR	IGR
cg11338156	10	82423899	IGR	IGR
cg09186718	15	102064278	IGR	IGR
cg23051063	12	119769357	IGR	IGR
cg05752356	22	49373145	IGR	IGR
cg21932716	14	77630590	IGR	IGR
cg20018396	7	54646725	IGR	IGR
cg26878876	20	55623342	IGR	IGR
cg11202023	4	73437692	IGR	IGR
cg21855211	2	242805838	IGR	IGR
